# *Acinetobacter baumannii* sampled from cattle and pigs represent novel clones

**DOI:** 10.1101/2022.03.29.486289

**Authors:** Valeria Mateo-Estrada, Leila Vali, Ahmed Hamouda, Benjamin A. Evans, Santiago Castillo-Ramírez

## Abstract

*Acinetobacter baumannii* is a very important human pathogen. Nonetheless, we know very little about non-human isolates of *A. baumannii*. Here we determine the genomic identity of 15 cattle and pig isolates, as well their antibiotic and virulence genetic determinants, and compare them to the main human clinical international clones.
