## Supplementary Table 1 for "*Acinetobacter baumannii* sampled from cattle and pigs represent novel clones"

### Sheet: VFDB_Mar_10-8916472406
Mar_10-8916472406
VFclass	Virulence factors	Related genes	PF07(Prediction)	PF16(Prediction)	PF18(Prediction)	PF19(Prediction)	PF20(Prediction)	PF34(Prediction)	PF36(Prediction)	CF233(Prediction)	CF234(Prediction)	CF251(Prediction)	CF254(Prediction)	CF258(Prediction)	CF260(Prediction)	CN26(Prediction)	CN35(Prediction)	A.baumannii 1656-2	A.baumannii AB0057	A.baumannii AB307-0294	A.baumannii ACICU	A.baumannii ATCC 17978	A.baumannii AYE	A.baumannii BJAB07104	A.baumannii BJAB0715	A.baumannii BJAB0868	A.baumannii D1279779	A.baumannii MDR-TJ	A.baumannii MDR-ZJ06	A.baumannii SDF	A.baumannii TCDC-AB0715	A.baumannii TYTH-1
			draft (draft)	draft (draft)	draft (draft)	draft (draft)	draft (draft)	draft (draft)	draft (draft)	draft (draft)	draft (draft)	draft (draft)	draft (draft)	draft (draft)	draft (draft)	draft (draft)	draft (draft)	chromosome (NC_017162)	chromosome (NC_011586)	chromosome (NC_011595)	chromosome (NC_010611)	chromosome (NC_009085)	chromosome (NC_010410)	chromosome (NC_021726)	chromosome (NC_021733)	chromosome (NC_021729)	chromosome (NC_020547)	chromosome (NC_017847)	chromosome (NC_017171)	chromosome (NC_010400)	chromosome (NC_017387)	chromosome (NC_018706)
Adherence	Outer membrane protein	ompA	P_02417	P_02530	P_02699	P_02710	P_02743	P_02442	P_02742	P_02313	P_02303	P_02884	P_02939	P_02885	P_02763	P_02884	P_02884	ABK1_3141	AB57_3344	ABBFA_000621	ACICU_03089	A1S_2840	ABAYE0640	BJAB07104_03176	BJAB0715_03240	BJAB0868_03135	ABD1_27860	ABTJ_00616	ABZJ_03273	ABSDF0605	ABTW07_3309	M3Q_3327
	LPS O-antigen (P. aeruginosa)(Pseudomonas)	wbpI	-	-	-	-	-	-	-	P_03070	P_03061	-	-	-	-	-	-	-	-	-	-	-	-	-	-	-	-	-	-	-	-	-
Biofilm formation	AdeFGH efflux pump/transport autoinducer	adeF	P_00959	P_00364	P_01461	P_00642	P_00364	P_00960	P_00364	P_00333	P_00411	P_00355	P_00355	P_01648	P_00355	P_01648	P_01067	ABK1_1184	AB57_2662	ABBFA_001139	ACICU_02504	A1S_2304	ABAYE1174	BJAB07104_02661	BJAB0715_02706	BJAB0868_02543	ABD1_23030	ABTJ_01214	ABZJ_02696	ABSDF1463	ABTW07_2695	M3Q_2770
		adeG	P_00960	P_00363	P_01462	P_00643	P_00363	P_00961	P_00363	P_00332	P_00412	P_00354	P_00354	P_01649	P_00354	P_01649	P_01068	ABK1_1183	AB57_2663	ABBFA_001138	ACICU_02505	A1S_2305	ABAYE1173	BJAB07104_02662	BJAB0715_02707	BJAB0868_02544	ABD1_23040	ABTJ_01213	ABZJ_02697	ABSDF1462	ABTW07_2696	M3Q_2771
		adeH	P_00961	P_00362	P_01463	P_00644	P_00362	P_00962	P_00362	P_00331	P_00413	P_00353	P_00353	P_01650	P_00353	P_01650	P_01069	ABK1_1182	AB57_2664	ABBFA_001137	ACICU_02506	A1S_2306	ABAYE1172	BJAB07104_02663	BJAB0715_02708	BJAB0868_02545	ABD1_23050	ABTJ_01212	ABZJ_02698	-	ABTW07_2697	M3Q_2772
	Biofilm-associated protein	bap	P_03589	P_00001; P_00002	P_03613	P_03567	P_00002	P_03543	P_00002	P_03400	P_03405	P_00001	P_00001	P_02002	P_00001	P_02002	P_01421	ABK1_2994	AB57_3113	ABBFA_000777	ACICU_02938	A1S_2696	ABAYE0792	BJAB07104_03029	BJAB0715_03073	BJAB0868_02913	-	ABTJ_00772	-	-	ABTW07_3158	M3Q_3169
	Csu pili	csuA/B	P_00866	P_00457	P_01368	P_00549	P_00457	P_00867	P_00457	P_00420	P_00324	P_00451	P_00451	P_01553	P_00451	P_01553	P_00972	ABK1_1269	AB57_2570	ABBFA_001232	ACICU_02420	A1S_2218	ABAYE1319	BJAB07104_02577	BJAB0715_02616	BJAB0868_02459	ABD1_22150	ABTJ_01303	-	-	ABTW07_2612	M3Q_2687
		csuA	P_00865	P_00458	P_01367	P_00548	P_00458	P_00866	P_00458	P_00421	P_00323	P_00452	P_00452	P_01552	P_00452	P_01552	P_00971	ABK1_1270	AB57_2569	ABBFA_001233	ACICU_02418	A1S_2217	ABAYE1320	BJAB07104_02576	BJAB0715_02615	BJAB0868_02458	ABD1_22140	ABTJ_01304	-	-	ABTW07_2611	M3Q_2686
		csuB	P_00864	P_00459	P_01366	P_00547	P_00459	P_00865	P_00459	P_00422	P_00322	P_00453	P_00453	P_01551	P_00453	P_01551	P_00970	ABK1_1271	AB57_2568	ABBFA_001234	ACICU_02417	A1S_2216	ABAYE1321	BJAB07104_02575	BJAB0715_02614	BJAB0868_02457	ABD1_22130	ABTJ_01305	-	-	ABTW07_2610	M3Q_2685
		csuC	P_00863	P_00460	P_01365	P_00546	P_00460	P_00864	P_00460	P_00423	P_00321	P_00454	P_00454	P_01550	P_00454	P_01550	P_00969	ABK1_1272	AB57_2567	ABBFA_001235	ACICU_02416	A1S_2215	ABAYE1322	BJAB07104_02574	BJAB0715_02613	BJAB0868_02456	ABD1_22120	ABTJ_01306	-	-	ABTW07_2609	M3Q_2684
		csuD	P_00862	P_00461	P_01364	P_00545	P_00461	P_00863	P_00461	P_00424	P_00320	P_00455	P_00455	P_01549	P_00455	P_01549	P_00968	ABK1_1275	AB57_2566	ABBFA_001236	ACICU_02415	A1S_2214	ABAYE1323	BJAB07104_02573	BJAB0715_02612	BJAB0868_02455	ABD1_22110	ABTJ_01307	-	-	ABTW07_2608	M3Q_2683
		csuE	P_00861	P_00462	P_01363	P_00544	P_00462	P_00862	P_00462	P_00425	P_00319	P_00456	P_00456	P_01548	P_00456	P_01548	P_00967	ABK1_1276	AB57_2565	ABBFA_001237	ACICU_02414	A1S_2213	ABAYE1324	BJAB07104_02572	BJAB0715_02611	BJAB0868_02454	ABD1_22100	ABTJ_01308	-	-	ABTW07_2607	M3Q_2682
	PNAG (Polysaccharide poly-N-acetylglucosamine)	pgaA	P_00813	P_00510	P_01315	P_00496	P_00510	P_00814	P_00510	P_00475	P_00269	P_00507	P_00507	P_01497	P_00507	P_01497	P_00916	ABK1_1325	AB57_2499	ABBFA_001302	ACICU_02365	A1S_2162	ABAYE1394	BJAB07104_02522	BJAB0715_02547	BJAB0868_02404	ABD1_21610	ABTJ_01379	ABZJ_02516	-	ABTW07_2556	M3Q_2612
		pgaB	P_00812	P_00511	P_01314	P_00495	P_00511	P_00813	P_00511	P_00476	P_00268	P_00508	P_00508	P_01496	P_00508	P_01496	P_00915	ABK1_1326	AB57_2497	ABBFA_001303	ACICU_02363	A1S_2161	ABAYE1395	BJAB07104_02521	BJAB0715_02546	BJAB0868_02403	ABD1_21600	ABTJ_01380	ABZJ_02515	-	ABTW07_2555	M3Q_2611
		pgaC	P_00811	P_00512	P_01313	P_00494	P_00512	P_00812	P_00512	P_00477	P_00267	P_00509	P_00509	P_01495	P_00509	P_01495	P_00914	ABK1_1327	AB57_2496	ABBFA_001304	ACICU_02362	A1S_2160	ABAYE1396	BJAB07104_02520	BJAB0715_02545	BJAB0868_02402	ABD1_21590	ABTJ_01381	ABZJ_02514	-	ABTW07_2554	M3Q_2610
		pgaD	P_00810	P_00513	P_01312	P_00493	P_00513	P_00811	P_00513	P_00478	P_00266	P_00510	P_00510	P_01494	P_00510	P_01494	P_00913	ABK1_1328	AB57_2495	ABBFA_001305	ACICU_02361	-	ABAYE1397	BJAB07104_02519	BJAB0715_02544	BJAB0868_02401	ABD1_21580	ABTJ_01382	ABZJ_02513	-	ABTW07_2553	M3Q_2609
Enzyme	Phospholipase C	plc	P_00700; P_03265	P_00623; P_03229	P_01202; P_03358	P_00383; P_03219	P_00623; P_03345	P_00700; P_03288	P_00623; P_03344	P_00591; P_03089	P_00153; P_03080	P_00620; P_03238	P_00620; P_03336	P_01384; P_03337	P_00620; P_03238	P_01384; P_03238	P_00803; P_03335	ABK1_0075; ABK1_1487	AB57_0084; AB57_2376	ABBFA_001421; ABBFA_003467	ACICU_00064; ACICU_02247	A1S_0043; A1S_2055	ABAYE1520; ABAYE3825	BJAB07104_00080; BJAB07104_02405	BJAB0715_00082; BJAB0715_02304	BJAB0868_00081; BJAB0868_02287	ABD1_00420; ABD1_20510	ABTJ_01495; ABTJ_03771	ABZJ_00067; ABZJ_02399	ABSDF0054; ABSDF2207	ABTW07_0072; ABTW07_2446	M3Q_2497; M3Q_274
	Phospholipase D	plcD	P_03594	P_03550	P_03637	P_03591	P_03591	P_03567	P_03571	P_03494	P_03467	P_03502	P_03503	P_03504	P_03522	P_03522	P_03521	ABK1_3242	AB57_3442	ABBFA_000523	ACICU_03190	A1S_2989	ABAYE0498	BJAB07104_03279	BJAB0715_03342	BJAB0868_03235	ABD1_28800	ABTJ_00508	ABZJ_03374	ABSDF2854	ABTW07_3406	M3Q_3423
Immune evasion	Capsule	Undetermined	P_01284; P_03242; P_03243; P_03244; P_03245; P_03246; P_03247; P_03248; P_03249; P_03250; P_03251; P_03254; P_03255; P_03256; P_03257; P_03258	P_00039; P_03236; P_03237; P_03238; P_03239; P_03240; P_03243; P_03244; P_03245; P_03246; P_03247; P_03248; P_03249; P_03250; P_03251; P_03252	P_01786; P_03335; P_03336; P_03337; P_03338; P_03339; P_03340; P_03341; P_03342; P_03343; P_03344; P_03347; P_03348; P_03349; P_03350; P_03351	P_00967; P_03226; P_03227; P_03228; P_03229; P_03230; P_03233; P_03234; P_03235; P_03236; P_03237; P_03238; P_03239; P_03240; P_03241; P_03242	P_00039; P_03322; P_03323; P_03324; P_03325; P_03326; P_03327; P_03328; P_03329; P_03330; P_03331; P_03334; P_03335; P_03336; P_03337; P_03338	P_01285; P_03265; P_03266; P_03267; P_03268; P_03269; P_03270; P_03271; P_03272; P_03273; P_03274; P_03277; P_03278; P_03279; P_03280; P_03281	P_00039; P_03321; P_03322; P_03323; P_03324; P_03325; P_03326; P_03327; P_03328; P_03329; P_03330; P_03333; P_03334; P_03335; P_03336; P_03337	P_03061; P_03062; P_03063; P_03064; P_03065; P_03066; P_03067; P_03075; P_03076; P_03077; P_03078; P_03079; P_03080; P_03081	P_03052; P_03053; P_03054; P_03055; P_03056; P_03057; P_03058; P_03066; P_03067; P_03068; P_03069; P_03070; P_03071; P_03072	P_03245; P_03246; P_03247; P_03248; P_03249; P_03250; P_03251; P_03252; P_03253; P_03254; P_03257; P_03258; P_03259; P_03260; P_03261; P_03262; P_03263; P_03264	P_03310; P_03311; P_03312; P_03313; P_03314; P_03315; P_03316; P_03317; P_03320; P_03321; P_03322; P_03323; P_03324; P_03325; P_03326; P_03327; P_03328; P_03329	P_03311; P_03312; P_03313; P_03314; P_03315; P_03316; P_03317; P_03318; P_03321; P_03322; P_03323; P_03324; P_03325; P_03326; P_03327; P_03328; P_03329; P_03330	P_03245; P_03246; P_03247; P_03248; P_03249; P_03250; P_03251; P_03252; P_03253; P_03254; P_03257; P_03258; P_03259; P_03260; P_03261; P_03262; P_03263; P_03264	P_03245; P_03246; P_03247; P_03248; P_03249; P_03250; P_03251; P_03252; P_03253; P_03254; P_03257; P_03258; P_03259; P_03260; P_03261; P_03262; P_03263; P_03264	P_03309; P_03310; P_03311; P_03312; P_03313; P_03314; P_03315; P_03316; P_03319; P_03320; P_03321; P_03322; P_03323; P_03324; P_03325; P_03326; P_03327; P_03328	ABK1_0082; ABK1_0083; ABK1_0084; ABK1_0085; ABK1_0086; ABK1_0087; ABK1_0088; ABK1_0089; ABK1_0090; ABK1_0091; ABK1_0092; ABK1_0093; ABK1_0094; ABK1_0095; ABK1_0096; ABK1_0097; ABK1_0098; ABK1_0099; ABK1_0100; ABK1_0101; ABK1_0102; ABK1_0103; ABK1_0104	AB57_0091; AB57_0092; AB57_0093; AB57_0094; AB57_0095; AB57_0096; AB57_0097; AB57_0098; AB57_0099; AB57_0100; AB57_0101; AB57_0102; AB57_0103; AB57_0104; AB57_0105; AB57_0106; AB57_0107; AB57_0108; AB57_0109; AB57_0110; AB57_0111; AB57_0112; AB57_0113; AB57_0114; AB57_0115	ABBFA_003446; ABBFA_003447; ABBFA_003448; ABBFA_003449; ABBFA_003450; ABBFA_003451; ABBFA_003452; ABBFA_003453; ABBFA_003454; ABBFA_003455; ABBFA_003456; ABBFA_003457; ABBFA_003458; ABBFA_003459; ABBFA_003460; ABBFA_003461	ACICU_00071; ACICU_00072; ACICU_00073; ACICU_00074; ACICU_00075; ACICU_00076; ACICU_00077; ACICU_00078; ACICU_00079; ACICU_00080; ACICU_00081; ACICU_00082; ACICU_00083; ACICU_00084; ACICU_00085; ACICU_00086; ACICU_00087; ACICU_00088; ACICU_00089; ACICU_00090; ACICU_00091; ACICU_00092	A1S_0049; A1S_0050; A1S_0051; A1S_0052; A1S_0053; A1S_0054; A1S_0055; A1S_0056; A1S_0057; A1S_0058; A1S_0059; A1S_0060; A1S_0061; A1S_0062; A1S_0063; A1S_0064; A1S_0065; A1S_0066	ABAYE3800; ABAYE3801; ABAYE3802; ABAYE3803; ABAYE3804; ABAYE3806; ABAYE3807; ABAYE3808; ABAYE3809; ABAYE3810; ABAYE3811; ABAYE3812; ABAYE3813; ABAYE3814; ABAYE3815; ABAYE3816; ABAYE3817; ABAYE3818	BJAB07104_00087; BJAB07104_00088; BJAB07104_00089; BJAB07104_00090; BJAB07104_00091; BJAB07104_00092; BJAB07104_00093; BJAB07104_00094; BJAB07104_00095; BJAB07104_00096; BJAB07104_00097; BJAB07104_00098; BJAB07104_00099; BJAB07104_00100; BJAB07104_00101; BJAB07104_00102; BJAB07104_00103; BJAB07104_00104; BJAB07104_00105; BJAB07104_00106	BJAB0715_00090; BJAB0715_00091; BJAB0715_00092; BJAB0715_00093; BJAB0715_00094; BJAB0715_00095; BJAB0715_00096; BJAB0715_00097; BJAB0715_00098; BJAB0715_00099; BJAB0715_00100; BJAB0715_00101; BJAB0715_00102; BJAB0715_00103; BJAB0715_00104; BJAB0715_00105; BJAB0715_00106; BJAB0715_00107; BJAB0715_00108; BJAB0715_00109; BJAB0715_00110; BJAB0715_00111; BJAB0715_00112; BJAB0715_00113; BJAB0715_00114;…	BJAB0868_00088; BJAB0868_00089; BJAB0868_00090; BJAB0868_00091; BJAB0868_00092; BJAB0868_00093; BJAB0868_00094; BJAB0868_00095; BJAB0868_00096; BJAB0868_00097; BJAB0868_00098; BJAB0868_00099; BJAB0868_00100; BJAB0868_00101; BJAB0868_00102; BJAB0868_00103; BJAB0868_00104; BJAB0868_00105; BJAB0868_00106; BJAB0868_00107; BJAB0868_00108; BJAB0868_00109; BJAB0868_00110	ABD1_00490; ABD1_00500; ABD1_00510; ABD1_00520; ABD1_00530; ABD1_00540; ABD1_00550; ABD1_00560; ABD1_00570; ABD1_00580; ABD1_00590; ABD1_00600; ABD1_00610; ABD1_00620; ABD1_00630; ABD1_00640; ABD1_00650; ABD1_00660; ABD1_00670; ABD1_00680; ABD1_00690	ABTJ_03743; ABTJ_03744; ABTJ_03745; ABTJ_03746; ABTJ_03747; ABTJ_03748; ABTJ_03749; ABTJ_03750; ABTJ_03751; ABTJ_03752; ABTJ_03753; ABTJ_03754; ABTJ_03755; ABTJ_03756; ABTJ_03757; ABTJ_03758; ABTJ_03759; ABTJ_03760; ABTJ_03761; ABTJ_03762; ABTJ_03763; ABTJ_03764	ABZJ_00075; ABZJ_00076; ABZJ_00077; ABZJ_00078; ABZJ_00079; ABZJ_00080; ABZJ_00081; ABZJ_00082; ABZJ_00083; ABZJ_00084; ABZJ_00085; ABZJ_00086; ABZJ_00087; ABZJ_00088; ABZJ_00089; ABZJ_00090; ABZJ_00091; ABZJ_00092; ABZJ_00093; ABZJ_00094; ABZJ_00095; ABZJ_00096; ABZJ_00097	ABSDF0063; ABSDF0064; ABSDF0065; ABSDF0066; ABSDF0067; ABSDF0068; ABSDF0069; ABSDF0070; ABSDF0071; ABSDF0072; ABSDF0073; ABSDF0074; ABSDF0075; ABSDF0076; ABSDF0077; ABSDF0078; ABSDF0079; ABSDF0080; ABSDF0081; ABSDF0082; ABSDF0083	ABTW07_0079; ABTW07_0080; ABTW07_0081; ABTW07_0082; ABTW07_0083; ABTW07_0084; ABTW07_0085; ABTW07_0086; ABTW07_0087; ABTW07_0088; ABTW07_0089; ABTW07_0090; ABTW07_0091; ABTW07_0092; ABTW07_0093; ABTW07_0094; ABTW07_0095; ABTW07_0096; ABTW07_0097; ABTW07_0098; ABTW07_0099; ABTW07_0100	M3Q_281; M3Q_282; M3Q_283; M3Q_284; M3Q_285; M3Q_286; M3Q_287; M3Q_288; M3Q_289; M3Q_290; M3Q_291; M3Q_292; M3Q_293; M3Q_294; M3Q_295; M3Q_296; M3Q_297; M3Q_298; M3Q_299; M3Q_300; M3Q_301; M3Q_302; M3Q_303
		Total	16	16	16	16	16	16	16	14	14	18	18	18	18	18	18	23	25	16	22	18	18	20	26	23	21	22	23	21	22	23
	LPS	lpsB	P_01869	P_01904	P_02397	P_02410	P_02431	P_01884	P_02431	P_01437	P_01743	P_02639	P_02625	P_02626	P_02450	P_02639	P_02625	ABK1_0472	AB57_0510	ABBFA_003104	ACICU_00440	A1S_0430	ABAYE3345	BJAB07104_00486	BJAB0715_00469	BJAB0868_00489	ABD1_04010	ABTJ_03344	ABZJ_00471	ABSDF3082	ABTW07_0471	M3Q_685
		lpxA	P_00544	P_00779	P_01046	P_00227	P_00779	P_00544	P_00779	P_00661	P_00083	P_00754	P_00754	P_01250	P_00754	P_01250	P_00669	ABK1_2552	AB57_2310	ABBFA_001481	ACICU_02088	A1S_1965	ABAYE1587	BJAB07104_01654	BJAB0715_02235	BJAB0868_02224	ABD1_19910	ABTJ_01622	ABZJ_02268	ABSDF1690	ABTW07_2294	M3Q_2434
		lpxB	P_00200	P_01123	P_00702	P_01673	P_01123	P_00200	P_01123	P_01734	P_01419	P_01150	P_01150	P_00854	P_01150	P_00854	P_00273	ABK1_2156	AB57_1894	ABBFA_001828	ACICU_01697	A1S_1668	ABAYE1983	BJAB07104_02054	BJAB0715_01882	BJAB0868_01820	ABD1_16550	ABTJ_02010	ABZJ_01859	ABSDF1889	ABTW07_1911	M3Q_2049
		lpxC	P_01422	P_01456	P_01924	P_02109	P_02143	P_01423	P_01710	P_01140	P_00874	P_02134	P_02340	P_02341	P_01958	P_02340	P_02134	ABK1_3579	AB57_3781	ABBFA_000151	ACICU_03528	A1S_3330	ABAYE0154	BJAB07104_03624	BJAB0715_03711	BJAB0868_03577	ABD1_32260	ABTJ_00150	ABZJ_03720	ABSDF3466	ABTW07_3736	M3Q_67
		lpxD	P_00546	P_00777	P_01048	P_00229	P_00777	P_00546	P_00777	P_00659	P_00085	P_00752	P_00752	P_01252	P_00752	P_01252	P_00671	ABK1_2554	AB57_2312	ABBFA_001479	ACICU_02090	A1S_1967	ABAYE1585	BJAB07104_01652	BJAB0715_02237	BJAB0868_02226	ABD1_19930	ABTJ_01620	ABZJ_02270	ABSDF1688	ABTW07_2296	M3Q_2436
		lpxL	P_01870	P_01905	P_02398	P_02409	P_02432	P_01883	P_02432	P_01436	P_01744	P_02638	P_02626	P_02627	P_02451	P_02638	P_02626	ABK1_0473	AB57_0511	ABBFA_003103	ACICU_00441	A1S_0431	ABAYE3343	BJAB07104_00487	BJAB0715_00470	BJAB0868_00490	ABD1_04020	ABTJ_03343	ABZJ_00472	ABSDF3081	ABTW07_0472	M3Q_686
		lpxM	P_01226	P_00097	P_01728	P_00909	P_00097	P_01227	P_00097	P_00065	P_00679	P_00089	P_00089	P_01914	P_00089	P_01914	P_01333	-	AB57_3019	-	ACICU_02853	A1S_2609	ABAYE0885	BJAB07104_02942	BJAB0715_02981	BJAB0868_02822	ABD1_25620	ABTJ_00863	ABZJ_03036	ABSDF0888	ABTW07_3075	M3Q_3085
Iron uptake	Acinetobactin	barA	P_01031	P_00292	P_01533	P_00714	P_00292	P_01032	P_00292	P_00260	P_00484	P_00282	P_00282	P_01721	P_00282	P_01721	P_01140	ABK1_2692	AB57_2806	ABBFA_001066	ACICU_02574	A1S_2378	ABAYE1100	BJAB07104_02732	BJAB0715_02780	BJAB0868_02614	ABD1_23720	ABTJ_01139	ABZJ_02768	-	ABTW07_2823	M3Q_2841
		barB	P_01030	P_00293	P_01532	P_00713	P_00293	P_01031	P_00293	P_00261	P_00483	P_00283	P_00283	P_01720	P_00283	P_01720	P_01139	ABK1_2691	AB57_2805	ABBFA_001067	ACICU_02573	A1S_2375	ABAYE1101	BJAB07104_02731	BJAB0715_02779	BJAB0868_02613	ABD1_23710	ABTJ_01140	ABZJ_02767	-	ABTW07_2822	M3Q_2840
		basA	P_01046	P_00277	P_01548	P_00729	P_00277	P_01047	P_00277	P_00245	P_00499	P_00267	P_00267	P_01736	P_00267	P_01736	P_01155	ABK1_2706	AB57_2820	ABBFA_001051	ACICU_02588	A1S_2391	ABAYE1086	BJAB07104_02746	BJAB0715_02794	BJAB0868_02628	ABD1_23850	ABTJ_01124	ABZJ_02782	-	ABTW07_2836	M3Q_2856
		basB	P_01045	P_00278	P_01547	P_00728	P_00278	P_01046	P_00278	P_00246	P_00498	P_00268	P_00268	P_01735	P_00268	P_01735	P_01154	ABK1_2705	AB57_2819	ABBFA_001052	ACICU_02587	A1S_2390	ABAYE1087	BJAB07104_02745	BJAB0715_02793	BJAB0868_02627	ABD1_23840	ABTJ_01125	ABZJ_02781	-	ABTW07_2835	M3Q_2855
		basC	P_01037	P_00286	P_01539	P_00720	P_00286	P_01038	P_00286	P_00254	P_00490	P_00276	P_00276	P_01727	P_00276	P_01727	P_01146	ABK1_2699	AB57_2812	ABBFA_001060	ACICU_02580	A1S_2384	ABAYE1094	BJAB07104_02738	BJAB0715_02786	BJAB0868_02620	ABD1_23780	ABTJ_01133	ABZJ_02774	-	ABTW07_2829	M3Q_2847
		basD	P_01036	P_00287	P_01538	P_00719	P_00287	P_01037	P_00287	P_00255	P_00489	P_00277	P_00277	P_01726	P_00277	P_01726	P_01145	ABK1_2698	AB57_2811	ABBFA_001061	ACICU_02579	A1S_2383	ABAYE1095	BJAB07104_02737	BJAB0715_02785	BJAB0868_02619	ABD1_23770	ABTJ_01134	ABZJ_02773	-	ABTW07_2828	M3Q_2846
		basF	P_01034	P_00289	P_01536	P_00717	P_00289	P_01035	P_00289	P_00257	P_00487	P_00279	P_00279	P_01724	P_00279	P_01724	P_01143	ABK1_2696	AB57_2809	ABBFA_001063	ACICU_02577	A1S_2380	ABAYE1097	BJAB07104_02735	BJAB0715_02783	BJAB0868_02617	ABD1_23750	ABTJ_01136	ABZJ_02771	-	ABTW07_2826	M3Q_2844
		basG	P_01033	P_00290	P_01535	P_00716	P_00290	P_01034	P_00290	P_00258	P_00486	P_00280	P_00280	P_01723	P_00280	P_01723	P_01142	ABK1_2695	AB57_2808	ABBFA_001064	ACICU_02576	A1S_2379	ABAYE1098	BJAB07104_02734	BJAB0715_02782	BJAB0868_02616	ABD1_23740	ABTJ_01137	ABZJ_02770	-	ABTW07_2825	M3Q_2843
		basH	P_01029	P_00294	P_01531	P_00712	P_00294	P_01030	P_00294	P_00262	P_00482	P_00284	P_00284	P_01719	P_00284	P_01719	P_01138	ABK1_2690	AB57_2804	ABBFA_001068	ACICU_02572	A1S_2374	ABAYE1102	BJAB07104_02730	BJAB0715_02778	BJAB0868_02612	ABD1_23700	ABTJ_01141	ABZJ_02766	-	ABTW07_2821	M3Q_2839
		basI	P_01028	P_00295	P_01530	P_00711	P_00295	P_01029	P_00295	P_00263	P_00481	P_00285	P_00285	P_01718	P_00285	P_01718	P_01137	ABK1_2689	AB57_2803	ABBFA_001069	ACICU_02571	A1S_2373	ABAYE1103	BJAB07104_02729	BJAB0715_02777	BJAB0868_02611	ABD1_23690	ABTJ_01142	ABZJ_02765	-	ABTW07_2820	M3Q_2838
		basJ	P_01027	P_00296	P_01529	P_00710	P_00296	P_01028	P_00296	P_00264	P_00480	P_00286	P_00286	P_01717	P_00286	P_01717	P_01136	ABK1_2688	AB57_2802	ABBFA_001070	ACICU_02570	A1S_2372	ABAYE1104	BJAB07104_02728	BJAB0715_02776	BJAB0868_02610	ABD1_23680	ABTJ_01143	ABZJ_02764	-	ABTW07_2819	M3Q_2837
		bauA	P_01038	P_00285	P_01540	P_00721	P_00285	P_01039	P_00285	P_00253	P_00491	P_00275	P_00275	P_01728	P_00275	P_01728	P_01147	ABK1_2700	AB57_2813	ABBFA_001059	ACICU_02581	A1S_2385	ABAYE1093	BJAB07104_02739	BJAB0715_02787	BJAB0868_02621	ABD1_23790	ABTJ_01132	ABZJ_02775	-	ABTW07_2830	M3Q_2848
		bauB	P_01039	P_00284	P_01541	P_00722	P_00284	P_01040	P_00284	P_00252	P_00492	P_00274	P_00274	P_01729	P_00274	P_01729	P_01148	ABK1_2701	AB57_2814	ABBFA_001058	ACICU_02582	A1S_2386	ABAYE1092	BJAB07104_02740	BJAB0715_02788	BJAB0868_02622	ABD1_23800	ABTJ_01131	ABZJ_02776	-	ABTW07_2831	M3Q_2849
		bauC	P_01041	P_00282	P_01543	P_00724	P_00282	P_01042	P_00282	P_00250	P_00494	P_00272	P_00272	P_01731	P_00272	P_01731	P_01150	ABK1_2703	AB57_2816	ABBFA_001056	ACICU_02584	A1S_2388	ABAYE1090	BJAB07104_02742	BJAB0715_02790	BJAB0868_02624	ABD1_23820	ABTJ_01129	ABZJ_02778	-	ABTW07_2833	M3Q_2851
		bauD	P_01042	P_00281	P_01544	P_00725	P_00281	P_01043	P_00281	P_00249	P_00495	P_00271	P_00271	P_01732	P_00271	P_01732	P_01151	ABK1_2704	AB57_2817	ABBFA_001055	ACICU_02585	A1S_2389	ABAYE1089	BJAB07104_02743	BJAB0715_02791	BJAB0868_02625	ABD1_23830	ABTJ_01128	ABZJ_02779	-	ABTW07_2834	M3Q_2852
		bauE	P_01040	P_00283	P_01542	P_00723	P_00283	P_01041	P_00283	P_00251	P_00493	P_00273	P_00273	P_01730	P_00273	P_01730	P_01149	ABK1_2702	AB57_2815	ABBFA_001057	ACICU_02583	A1S_2387	ABAYE1091	BJAB07104_02741	BJAB0715_02789	BJAB0868_02623	ABD1_23810	ABTJ_01130	ABZJ_02777	-	ABTW07_2832	M3Q_2850
		bauF	P_01047	P_00276	P_01549	P_00730	P_00276	P_01048	P_00276	P_00244	P_00500	P_00266	P_00266	P_01737	P_00266	P_01737	P_01156	ABK1_2707	AB57_2822	ABBFA_001050	ACICU_02589	A1S_2392	ABAYE1085	BJAB07104_02747	BJAB0715_02795	BJAB0868_02629	ABD1_23860	ABTJ_01123	ABZJ_02783	-	ABTW07_2837	M3Q_2857
		entE	P_01035	P_00288	P_01537	P_00718	P_00288	P_01036	P_00288	P_00256	P_00488	P_00278	P_00278	P_01725	P_00278	P_01725	P_01144	ABK1_2697	AB57_2810	ABBFA_001062	ACICU_02578	A1S_2381	ABAYE1096	BJAB07104_02736	BJAB0715_02784	BJAB0868_02618	ABD1_23760	ABTJ_01135	ABZJ_02772	-	ABTW07_2827	M3Q_2845
	Heme utilization	Undetermined	P_02814	P_02960	P_03183	P_03050	P_03171	P_02838	P_03170	P_02466	P_02562	P_01938	P_01938	P_00065	P_02919	P_00065	P_01486	ABK1_0905	AB57_0984	ABBFA_002692	ACICU_00872	A1S_0917	ABAYE2877	BJAB07104_01013	BJAB0715_01024	BJAB0868_01020	ABD1_08690	ABTJ_02892	ABZJ_01011	-	ABTW07_1001	M3Q_1209
		Undetermined	P_02815	P_02959	P_03182	P_03051	P_03170	P_02839	P_03169	P_02467	P_02561	-	-	-	-	-	-	-	AB57_0985	-	ACICU_00873	-	-	-	BJAB0715_01025	BJAB0868_01021	-	-	ABZJ_01012	ABSDF2288	ABTW07_1002	M3Q_1210
		Undetermined	P_02816	P_02958	P_03181	P_03052	P_03169	P_02840	P_03168	P_02468	P_02560	-	-	-	-	-	-	-	AB57_0986	-	ACICU_00874	-	-	-	BJAB0715_01026	BJAB0868_01022	-	-	ABZJ_01013	-	ABTW07_1003	M3Q_1211
		Undetermined	P_02817	P_02957	P_03180	P_03053	P_03168	P_02841	P_03167	P_02469	P_02559	-	-	-	-	-	-	-	AB57_0987	-	ACICU_00875	-	-	-	BJAB0715_01027	BJAB0868_01023	-	-	ABZJ_01014	ABSDF2285	ABTW07_1004	M3Q_1212
		Undetermined	P_02818	P_02956	P_03179	P_03054	P_03167	P_02842	P_03166	P_02470	P_02558	-	-	-	-	-	-	-	AB57_0988	-	ACICU_00876	-	-	-	BJAB0715_01028	BJAB0868_01024	-	-	ABZJ_01015	ABSDF2284	ABTW07_1005	M3Q_1213
		Undetermined	P_02819	P_02955	P_03178	P_03055	P_03166	P_02843	P_03165	P_02471	P_02557	-	-	-	-	-	-	-	AB57_0989	-	ACICU_00877	-	-	-	BJAB0715_01029	BJAB0868_01025	-	-	ABZJ_01016	ABSDF2283	ABTW07_1006	M3Q_1214
		Undetermined	P_02820	P_02954	P_03177	P_03056	P_03165	P_02844	P_03164	P_02472	P_02556	-	-	-	-	-	-	-	AB57_0990	-	ACICU_00878	-	-	-	BJAB0715_01030	BJAB0868_01026	-	-	ABZJ_01017	ABSDF2282	ABTW07_1007	M3Q_1215
		Undetermined	P_02822	P_02952	P_03175	P_03058	P_03163	P_02846	P_03162	P_02474	P_02554	-	-	-	-	-	-	-	AB57_0992	-	ACICU_00880	-	-	-	BJAB0715_01032	BJAB0868_01028	-	-	ABZJ_01019	ABSDF2280	ABTW07_1009	M3Q_1217
		Undetermined	P_02823	P_02951	P_03174	P_03059	P_03162	P_02847	P_03161	P_02475	P_02553	P_01937	P_01937	P_00066	P_02920	P_00066	P_01487	ABK1_0906	AB57_0993	ABBFA_002691	ACICU_00881	-	ABAYE2875	BJAB07104_01014	BJAB0715_01033	BJAB0868_01029	ABD1_08700	ABTJ_02891	ABZJ_01020	-	ABTW07_1010	M3Q_1218
		hemO	P_02821	P_02953	P_03176	P_03057	P_03164	P_02845	P_03163	P_02473	P_02555	-	-	-	-	-	-	-	AB57_0991	-	ACICU_00879	-	-	-	BJAB0715_01031	BJAB0868_01027	-	-	ABZJ_01018	ABSDF2281	ABTW07_1008	M3Q_1216
Regulation	Quorum sensing	abaI	P_03205	P_03289	P_03298	P_03279	P_03285	P_03228	P_03284	P_03024	P_03015	P_03302	P_03272	P_03273	P_03303	P_03303	P_03271	ABK1_0142	AB57_0151	ABBFA_003409	ACICU_00136	A1S_0109	ABAYE3761	BJAB07104_00145	BJAB0715_00157	BJAB0868_00152	ABD1_01150	ABTJ_03695	ABZJ_00138	-	ABTW07_0136	M3Q_342
		abaR	P_03203	P_03291	P_03296	P_03281	P_03283	P_03226	P_03282	P_03022	P_03013	P_03304	P_03270	P_03271	P_03305	P_03305	P_03269	ABK1_0144	AB57_0153	ABBFA_003407	ACICU_00138	A1S_0111	ABAYE3758	BJAB07104_00147	BJAB0715_00159	BJAB0868_00154	ABD1_01170	ABTJ_03693	ABZJ_00140	-	ABTW07_0138	M3Q_344
	Two-component system	bfmR	P_02641	P_02738	P_02924	P_02916	P_02949	P_02667	P_02911	P_02699	P_02742	P_03146	P_03146	P_03147	P_03146	P_03146	P_03146	ABK1_0744	AB57_0796	ABBFA_002866	ACICU_00705	A1S_0748	ABAYE3064	BJAB07104_00755	BJAB0715_00739	BJAB0868_00763	ABD1_07000	ABTJ_03067	ABZJ_00746	ABSDF2719	ABTW07_0736	M3Q_951
		bfmS	P_02642	P_02737	P_02925	P_02915	P_02948	P_02668	P_02912	P_02700	P_02741	P_03145	P_03145	P_03146	P_03145	P_03145	P_03145	ABK1_0745	AB57_0797	ABBFA_002865	ACICU_00706	A1S_0749	ABAYE3063	BJAB07104_00756	BJAB0715_00740	BJAB0868_00764	ABD1_07010	ABTJ_03066	ABZJ_00747	ABSDF2718	ABTW07_0737	M3Q_952
Serum resistance	PbpG	pbpG	P_03331	P_03398	P_03433	P_03387	P_03411	P_03363	P_03419	P_03156	P_03147	P_03401	P_03402	P_03403	P_03411	P_03402	P_03410	ABK1_0287	AB57_0326	ABBFA_003295	ACICU_00260	A1S_0237	ABAYE3532	BJAB07104_00303	BJAB0715_00285	BJAB0868_00307	ABD1_02210	ABTJ_03537	ABZJ_00287	ABSDF3296	ABTW07_0290	M3Q_503
	Table saved from VFDB (http://www.mgc.ac.cn/VFs/) [Fri Mar 11 17:41:27 2022]
